# *Enterococcus faecalis* strains with compromised CRISPR-Cas defense emerge under antibiotic selection for a CRISPR-targeted plasmid

**DOI:** 10.1101/220467

**Authors:** Wenwen Huo, Valerie J. Price, Ardalan Sharifi, Michael Q. Zhang, Kelli L. Palmer

## Abstract

*Enterococcus faecalis* is a Gram-positive bacterium that natively colonizes the human gastrointestinal tract and opportunistically causes life-threatening infections. Multidrug-resistant (MDR) *E. faecalis* strains have emerged that are replete with mobile genetic elements (MGEs). Non-MDR *E. faecalis* strains frequently possess CRISPR-Cas systems, which reduce the frequency of mobile genetic element (MGE) acquisition. We demonstrated in previous studies that *E. faecalis* populations can transiently maintain both a functional CRISPR-Cas system and a CRISPR-Cas target. In this study, we used serial passage and deep sequencing to analyze these populations. In the presence of antibiotic selection for the plasmid, mutants with compromised CRISPR-Cas defense and enhanced ability to acquire a second antibiotic resistance plasmid emerged. Conversely, in the absence of selection, the plasmid was lost from wild-type *E. faecalis* populations, but not *E. faecalis* populations that lacked the *cas9* gene. Our results indicate that *E. faecalis* CRISPR-Cas can become compromised under antibiotic selection, generating populations with enhanced abilities to undergo horizontal gene transfer.

**Importance:** *Enterococcus faecalis* is a leading cause of hospital-acquired infections and disseminator of antibiotic resistance plasmids among Gram-positive bacteria. We have previously shown that *E. faecalis* strains with an active CRISPR-Cas system can prevent plasmid acquisition and thus limit the transmission of antibiotic resistance determinants. Yet, CRISPR-Cas was not a perfect barrier. In this study, we observed populations of *E. faecalis* with transient co-existence of CRISPR-Cas and one of its plasmid targets. Our experimental data demonstrate that antibiotic selection results in compromised *E. faecalis* CRISPR-Cas function, thereby facilitating the acquisition of additional resistance plasmids by *E. faecalis*.
