## Supplementary material for "*Enterococcus faecalis* strains with compromised CRISPR-Cas defense emerge under antibiotic selection for a CRISPR-targeted plasmid": Dataset S1

### Sheet: Sheet1
		Experiment 1			Experiment 2			Experiment 3
		TC cfu/ml	Donor cfu/ml		TC cfu/ml	D cfu/ml		TC cfu/ml	D cfu/ml
	pCF10 -> Day T11RF	11550000000	3400000000		11000000000	3600000000		14050000000	2700000000
	pCF10+S1 -> Day 14 11RF	114500000	3000000000		100000000	3000000000		137000000	1800000000
	pCF10+S6 -> Day 14 T11RF	1100000000	2800000000		1500000000	3200000000		520000000	1960000000
	pCF10+S7 -> Day 14 T11RF	4100000000	1600000000		4550000000	2250000000		2100000000	2310000000
		TC cfu/ml	Donor cfu/ml		TC cfu/ml	D cfu/ml		TC cfu/ml	D cfu/ml
	pCF10 -> Day 14 WT4 Erm	9650000000	1050000		130000000	24000		1040000000	2500000
	pCF10+S1 -> Day 14 WT4 Erm	8700000000	6600000		400000000	64500		575000000	280000
	pCF10+S6 -> Day 14 WT4 Erm	10150000000	2100000		1015000000	120000		480000000	245000
	pCF10+S7 -> Day 14 WT4 Erm	5400000000	1235000		1025000000	275000		645000000	365000
		TC cfu/ml	Donor cfu/ml		TC cfu/ml	D cfu/ml		TC cfu/ml	D cfu/ml
	pCF10 -> Day 14 WT4 BHI	9850000000	55000000		1070000000	3900000		1555000000	3150000
	pCF10+S1 -> Day 14 WT4 BHI	17250000000	84500000		1765000000	11750000		1965000000	5950000
	pCF10+S6 -> Day 14 WT4 BHI	10400000000	65000000		1205000000	6200000		2250000000	5350000
	pCF10+S7 -> Day 14 WT4 BHI	7850000000	26000000		1150000000	11950000		2650000000	9200000
		TC cfu/ml	Donor cfu/ml		TC cfu/ml	D cfu/ml		TC cfu/ml	D cfu/ml
	pCF10 -> Day 14 WT5 Erm	9150000000	1140000		1325000000	635000		3700000000	5000000
	pCF10+S1 -> Day 14 WT5 Erm	30500000	455000		10800000	116000		26000000	1085000
	pCF10+S6 -> Day 14 WT5 Erm	9450000000	64500000		1050000000	405000		6500000000	4000000
	pCF10+S7 -> Day 14 WT5 Erm	5600000000	3750000		1510000000	1015000		2900000000	3250000
		TC cfu/ml	Donor cfu/ml		TC cfu/ml	D cfu/ml		TC cfu/ml	D cfu/ml
	pCF10 -> Day 14 WT5 BHI	13500000000	4700000000		11150000000	3400000000		13700000000	5850000000
	pCF10+S1 -> Day 14 WT5 BHI	92500000	4900000000		101500000	3500000000		125500000	5000000000
	pCF10+S6 -> Day 14 WT5 BHI	1235000000	8650000000		1015000000	2650000000		1385000000	9700000000
	pCF10+S7 -> Day 14 WT5 BHI	3900000000	7650000000		3150000000	5200000000		7650000000	6050000000
